# Alcohol, Opioid, and Combined Alcohol and Opioid Use Disorders Affect Shared and Unique Pathways: A Proteomic Analysis of Postmortem Brains

**DOI:** 10.1101/2022.05.30.494031

**Authors:** Edison Leung, Laura Stertz, Antonio L. Teixeira, Thomas D. Meyer, Sudhakar Selvaraj, Consuelo Walss-Bass

**Affiliations:** Louis. A. Faillace, MD, Department of Psychiatry and Behavioral Sciences, McGovern Medical School, The University of Texas Health Science Center at Houston, 1941 East Rd, Houston, TX 77054

**Keywords:** Alcohol Use Disorder, Opioid Use Disorder, Polysubstance Use Disorder, Proteomics, Substance use

## Abstract

Substance misuse is a major burden for not only patients but the healthcare system. Understanding how substance misuse alters a patient’s genome, proteome, and neurocircuitry is an important step toward identifying targets for treatments. In this exploratory study, we performed a proteomic analysis of postmortem brain from individuals with substance misuse disorder (n=29), including alcohol (n=11) and opioid misuse disorder (n=12), or comorbidity with both disorders (n=6), compared to controls (n=12). The results demonstrate that these substances affect both common and different biological pathways compared to controls. Alcohol misuse affects primarily protein translation, rRNA processing, and energy metabolism pathways, while opioid influences G-protein signaling, protein translation, rRNA processing, energy metabolism, and angiogenesis pathways. Alcohol and opioid misuse combined appears to have a synergistic effect on protein expression of the TCA cycle, respiratory transport, mitochondrial function, LGI-ADAM interactions, interleukin signaling, neuronal system changes, and actin polymerization. These findings offer new insights into how substance misuse leads to protein alterations and how combined substance misuse leads to different protein changes compared to single substance misuse.
