## Supplemental Table 1 for "Alcohol, Opioid, and Combined Alcohol and Opioid Use Disorders Affect Shared and Unique Pathways: A Proteomic Analysis of Postmortem Brains"

### Sheet: Sheet1
Race	Gender	Cause of Death	UDS	Age	Age Bracket	Diagnostic Group	Primary Diagnosis	Secondary Diagnosis	Tertiary Diagnosis	Quatrary Diagnosis	5th Diagnosis	Urine Toxicology
White	Male	splenic_artery_aneurysm	NA	17	<30	control	control					NA
White	Female	Cardiovascular disease	neg	52	50-65	alcohol use disorder	AUD					neg
White	Male	Cardiovascular disease	NA	43	30-49	alcohol use disorder	AUD	Hx cannabis				NA
White	Male	Cardiovascular disease	neg	53	50-64	control	control					neg
Black	Male	Pulmonary Embolism	NA	56	50-64	control	control					NA
White	Male	Cardiovascular disease	neg	59	50-64	alcohol use disorder	AUD	MDD				neg
White	Male	opioid, benzo and amphetamine overdose	6-monoacetylmorphine, codeine, morphine, amphetamine, alprazolam, diphenhydramine and tramadol	35	30-49	opioid use disorder	OUD	amphetamine	benzodiazepine	MDD		6-monoacetylmorphine, codeine, morphine, amphetamine, alprazolam, diphenhydramine and tramadol
White	Male	Cardiovascular disease and chronic alcoholism	neg	42	30-49	alcohol use disorder	AUD					neg
White	Male	synthetic opioid OD	U-47700	22	<30	opioid use disorder	OUD	cannabis				U-47700
White	Male	opioid overdose	codeine, morphine, methadone	50	50-64	opioid use disorder	OUD	Hx cannabis	Hx CUD			codeine, morphine, methadone
Hispanic	Male	carisoprodol muscle relaxant overdose	carisoprodol, meprobamate, citalopram	44	30-49	alcohol use disorder	AUD	MDD	prescription benzodiazepine			carisoprodol, meprobamate, citalopram
White	Male	opioid overdose	morphine and codeine	26	<30	opioid+alcohol use disorder	OUD	AUD				morphine and codeine
Hispanic	Male	Cardiovascular disease	NA	52	50-64	control	control					NA
Black	Female	undetermined	oxycodone, quetiapine, alprazolam, cannabis	32	30-49	opioid use disorder	OUD	bipolar disorder	schizophrenia			oxycodone, quetiapine, alprazolam, cannabis
White	Female	opioid overdose	methadone	36	30-49	opioid use disorder	OUD					methadone
White	Male	GSW	neg stimulant or EtOH, opioid not tested	48	30-49	control	control					neg stimulant or EtOH, opioid not tested
White	Male	cardiovascular disease, not opioid	morphine and hydrocodone	52	50-64	opioid+alcohol use disorder	OUD	AUD	benzodiazepine			morphine and hydrocodone
White	Female	carciovascular disease	morphine, trazodone, clonazepam, diphenhydramine, codeine	55	50-64	opioid use disorder	OUD	benzodiazepine				morphine, trazodone, clonazepam, diphenhydramine, codeine
White	Male	Pulmonary Embolism	neg	57	50-64	control	control					neg
White	Male	opioid, benzo, amphetamine and EtOH overdose	morphine, methamphetamine, alprazolam, EtOH	35	30-49	opioid+alcohol use disorder	OUD	amphetamine	benzodiazepine	AUD		morphine, methamphetamine, alprazolam, EtOH
White	Male	Cardiovascular disease	cannabis	47	30-49	alcohol use disorder	AUD	cannabis				cannabis
Black	Male	Opioid and benzodiazepine OD	codeine, morphine, alprazolam, marijuana	19	<30	opioid use disorder	OUD	cannabis	benzodiazepine	cannabis		codeine, morphine, alprazolam, marijuana
White	Male	Cardiovascular disease	NA	55	50-65	control	control	agoraphobia				NA
White	Male	ruptured AAA	neg	64	50-65	alcohol use disorder	AUD					neg
Black	Male	Cardiovascular disease	NA	61	50-64	control	control					NA
White	Male	COPD and Cardiovascular disease	EtOH	69	65+	alcohol use disorder	AUD					EtOH
White	Male	undetermined (smoked kush right before death)	ethanol, nordiazepam	65	65+	alcohol use disorder	AUD	benzodiazepine	synthetic cannabinoids	MDD with psychotic features		ethanol, nordiazepam
Black	Male	peptic ulcur hemorrhage due to alcoholism	neg	49	30-49	alcohol use disorder	AUD					neg
White	Male	heroin OD	6-monoacetylmorphine, morphine, codeine	36	30-49	opioid use disorder	OUD					6-monoacetylmorphine, morphine, codeine
White	Male	opioid overdose	6-monoacetylmorphine, codeine, morphine, cannabis	32	30-49	opioid use disorder	OUD	ADHD	Antisocial personality disorder			6-monoacetylmorphine, codeine, morphine, cannabis
Black	Female	Cardiovascular disease	hydrocodone, tramadol, amitriptyline, nortriptyline,alprazolam, nordiazepam	40	30-49	opioid use disorder	OUD	MDD	panic disorder			hydrocodone, tramadol, amitriptyline, nortriptyline,alprazolam, nordiazepam
Asian	Male	Cardiovascular disease	NA	35	30-49	control	control					NA
white	male	Cardiovascular disease	EtOH	54	50-64	control	control					EtOH
Black	Male	cirrhosis and ESRD	codeine, hydrocodone, morphine	28	<30	opioid use disorder	OUD					codeine, hydrocodone, morphine
White	Male	Cardiovascular disease with signs of chronic alcoholism (hepatic fibrosis)	neg	62	50-64	alcohol use disorder	AUD	remote short hisory cocaine use				neg
Black	Male	GSW	neg, opioids not tested	19	<30	control	control					neg, opioids not tested
White	Female	opioid, amitriptyline, diphenhydramine, hydroxyzine, promethazine, and benzo OD	hydrocodone, oxymorphone, codeine, metaxalone, amitriptyline, diphenhydramine, hydroxyzine, promethazine, alprazolam, chlorpheniramine	31	30-49	opioid use disorder	OUD	benzodiazepine	cannabis			hydrocodone, oxymorphone, codeine, metaxalone, amitriptyline, diphenhydramine, hydroxyzine, promethazine, alprazolam, chlorpheniramine
White	Female	Cardiovascular disease	neg	69	65+	control	control					neg
White	Female	opioid, EtOH, benzodiazepine, diphenhydramine and gabapentin OD	EtOH, morphine, hydromorphone, alprazolam, diphenhydramine, gabapentin	55	50-64	opioid+alcohol use disorder	OUD	AUD	benzodiazepine			EtOH, morphine, hydromorphone, alprazolam, diphenhydramine, gabapentin
White	Female	alcohol and diphenhydramine OD	Ethanol, methorphan, diphenhydramine	53	50-64	opioid+alcohol use disorder	OUD	AUD	MDD			Ethanol, methorphan, diphenhydramine
White	Female	fall	codeine, hydrocodone, morphine	70	65+	opioid+alcohol use disorder	OUD	AUD	Hx CUD	MDD		codeine, hydrocodone, morphine
