## Supplemental Table 3 for "Alcohol, Opioid, and Combined Alcohol and Opioid Use Disorders Affect Shared and Unique Pathways: A Proteomic Analysis of Postmortem Brains"

### Sheet: Sheet2
Protein		x2		df		p value
PPP1R12B		15.8547		3		0.001
ATP6V1G2		15.8948		3		0.001
GGPS1		15.7921		3		0.001
XPO1		14.5186		3		0.002
PFDN6		15.237		3		0.002
ARPC5		14.5408		3		0.002
NDUFA2		15.3021		3		0.002
PRKRA		14.8205		3		0.002
ATP5L		14.9288		3		0.002
TPPP		14.5876		3		0.002
NDUFB6		14.4798		3		0.002
MT-ND4		14.7053		3		0.002
A0A1B0GUT2		14.2935		3		0.003
KCNQ2		14.1803		3		0.003
ENDOD1		14.3038		3		0.003
GLS		13.7488		3		0.003
GAPDH		14.0252		3		0.003
ATP5B		14.0861		3		0.003
CHL1		13.1567		3		0.004
SPAG9		13.2192		3		0.004
GMDS		13.303		3		0.004
HCN1		13.2728		3		0.004
PRAF2		13.1446		3		0.004
NDUFS3		13.4194		3		0.004
EPN2		13.3962		3		0.004
LGI1		13.3248		3		0.004
C1QB		13.2467		3		0.004
ICAM1		13.1082		3		0.004
ATOX1		13.0233		3		0.005
EIF3F		12.6735		3		0.005
PFDN1		12.7927		3		0.005
AIFM1		12.941		3		0.005
SSB		12.7442		3		0.005
SSC5D		12.513		3		0.006
MROH6		12.3956		3		0.006
EML1		12.2993		3		0.006
ARPC2		12.5011		3		0.006
DDX3Y		12.3827		3		0.006
MPDU1		12.3624		3		0.006
WFS1		12.4995		3		0.006
NDUFB8		12.5112		3		0.006
LPHN2		12.3179		3		0.006
APP		12.4605		3		0.006
PAPSS1		12.2621		3		0.007
ZNF207		12.0786		3		0.007
NDUFB3		12.1959		3		0.007
TACC1		12.2056		3		0.007
LPHN1		12.2012		3		0.007
SEC31A		12.2092		3		0.007
DENR		11.9636		3		0.008
NDUFC2		11.7741		3		0.008
CDS2		11.8701		3		0.008
ILVBL		11.5348		3		0.009
MYL12A		11.6384		3		0.009
PPM1G		11.4949		3		0.009
ZW10		11.4718		3		0.009
HTRA2		11.3375		3		0.01
SCN2B		11.3009		3		0.01
NPTXR		11.3356		3		0.01
F2		11.2806		3		0.01
FAM171A2		11.1851		3		0.011
AIP		11.1869		3		0.011
DDX3X		11.1615		3		0.011
PDPK1		11.0528		3		0.011
2022-09-15		11.0745		3		0.011
C1QC		11.1081		3		0.011
RBP4		11.213		3		0.011
ACOX3		10.9356		3		0.012
MPZL1		10.9572		3		0.012
DYNC1I1		10.7765		3		0.013
WDR47		10.7178		3		0.013
OAT		10.7811		3		0.013
PSMD11		10.56		3		0.014
COCH		10.6416		3		0.014
ADAM11		10.6679		3		0.014
A0A0B4J2D5		10.407		3		0.015
COX7A2L		10.5037		3		0.015
CPLX1		10.4358		3		0.015
SYNJ1		10.4833		3		0.015
CNOT1		10.3876		3		0.016
ADA		10.3392		3		0.016
SCAMP3		10.1451		3		0.017
TBCA		10.2121		3		0.017
FLOT1		10.184		3		0.017
BTN3A3		10.0635		3		0.018
SGTA		10.0466		3		0.018
PRPSAP2		10.0767		3		0.018
PIP5K1C		10.0391		3		0.018
CUTA		10.1175		3		0.018
OPHN1		10.1036		3		0.018
THY1		10.0639		3		0.018
UQCR11		9.9564		3		0.019
GLRX3		9.8312		3		0.02
TXNDC9		9.7209		3		0.021
SLC25A14		9.6838		3		0.021
AGRN		9.616		3		0.022
2022-09-04		9.6626		3		0.022
HPRT1		9.5804		3		0.022
APBB1		9.5702		3		0.023
RNASET2		9.5525		3		0.023
CBR3		9.5443		3		0.023
FTCD		9.4967		3		0.023
MOCS2		9.5159		3		0.023
MT-CYB		9.5601		3		0.023
SOWAHB		9.4455		3		0.024
NDUFA7		9.417		3		0.024
FAM195B		9.3556		3		0.025
ARVCF		9.3191		3		0.025
BIN1		9.387		3		0.025
WDR1		9.3891		3		0.025
ATP5H		9.3701		3		0.025
CCS		9.2399		3		0.026
RASGRF2		9.2702		3		0.026
LAMTOR5		9.2573		3		0.026
SCO1		9.2882		3		0.026
OLFM2		9.2848		3		0.026
PRNP		9.2998		3		0.026
HRG		9.2213		3		0.026
LUC7L3		9.1639		3		0.027
LYPLA2		9.1691		3		0.027
TRAPPC13		9.0635		3		0.028
DCTN6		9.088		3		0.028
KPNA4		9.085		3		0.028
PFAS		9.1249		3		0.028
ENO1		9.0861		3		0.028
GOSR2		8.9987		3		0.029
CASK		9.0576		3		0.029
ENSA		8.9857		3		0.029
ZFAND5		8.9886		3		0.029
SNX4		9.0093		3		0.029
HLA-DRA		9.0583		3		0.029
EMC8		8.9375		3		0.03
C5		8.9392		3		0.03
RPLP0		8.9157		3		0.03
PLA2G6		8.8725		3		0.031
EXOC5		8.8074		3		0.032
ENTPD3		8.8175		3		0.032
PAK3		8.8071		3		0.032
RASAL1		8.773		3		0.032
STARD3NL		8.7725		3		0.032
COL1A1		8.7927		3		0.032
RPLP1		8.7879		3		0.032
A0A0J9YX94		8.7285		3		0.033
PDE2A		8.7653		3		0.033
ATG7		8.7627		3		0.033
SMAP		8.6587		3		0.034
NDUFB5		8.7031		3		0.034
MAGEC1		8.6965		3		0.034
DGKI		8.6236		3		0.035
S100B		8.5969		3		0.035
CLEC3B		8.5762		3		0.035
PRMT5		8.5374		3		0.036
SEC24B		8.5727		3		0.036
A0A0J9YVY3		8.4776		3		0.037
SCO2		8.4752		3		0.037
MGRN1		8.4639		3		0.037
NEBL		8.2964		3		0.04
HMGN2		8.3286		3		0.04
IRAK2		8.2829		3		0.041
GSTZ1		8.2511		3		0.041
KIAA0513		8.2589		3		0.041
NUDT19		8.2027		3		0.042
GNA14		8.2153		3		0.042
CYB5A		8.1999		3		0.042
GSR		8.2284		3		0.042
HAX1		8.158		3		0.043
MT-ATP8		8.1442		3		0.043
GBA		8.1609		3		0.043
SHISA7		8.0801		3		0.044
CDIPT		8.1057		3		0.044
SLC9A3R1		8.1157		3		0.044
CD5L		8.1023		3		0.044
HRAS		8.0746		3		0.044
NDUFA4		8.0408		3		0.045
LANCL1		8.0458		3		0.045
SLC25A12		8.0553		3		0.045
IGHV3-21		8.0726		3		0.045
PRKCB		8.0673		3		0.045
SDHD		8.0006		3		0.046
NDUFB1		8.0139		3		0.046
ZMPSTE24		8.0194		3		0.046
BTBD17		7.9762		3		0.047
LCE2C		7.9544		3		0.047
PPP1R11		7.964		3		0.047
SRP72		7.9656		3		0.047
CRYAB		7.9488		3		0.047
ALDH2		7.9426		3		0.047
SLC22A23		7.9078		3		0.048
IGLL5		7.9081		3		0.048
RAB3D		7.9024		3		0.048
CRP		7.9015		3		0.048
SYNCRIP		7.8704		3		0.049
NPC1		17.067		3		< .001
HSPA12A		20.55		3		< .001
ATG13		17.6128		3		< .001
PPM1B		16.5437		3		< .001
PGK1		16.7069		3		< .001
PRKCG		18.9445		3		< .001
PTMA		17.7898		3		< .001
RAB5A		15.8667		3		0.001
ATP6V1B2		16.2529		3		0.001
RPS12		15.7984		3		0.001
MT3		16.1513		3		0.001
UQCRH		14.985		3		0.002
GNAI3		14.5546		3		0.002
DARS		14.3524		3		0.002
COX7A1		14.4935		3		0.002
HSPD1		14.1875		3		0.003
MAP2		13.862		3		0.003
HSPA8		14.1865		3		0.003
APEH		13.8427		3		0.003
NME1		13.8992		3		0.003
PTMS		14.0217		3		0.003
ACO1		13.9326		3		0.003
HMBS		13.3647		3		0.004
ADRA2A		13.3322		3		0.004
HSPA5		13.2656		3		0.004
RPL7		13.115		3		0.004
GCSH		13.3184		3		0.004
CTSL		12.7203		3		0.005
JMJD7		12.911		3		0.005
MIF		12.6797		3		0.005
GJA1		12.6388		3		0.005
CNR1		12.8636		3		0.005
SYT1		12.9056		3		0.005
PCMT1		12.7788		3		0.005
RPS17		12.2124		3		0.007
GAP43		12.2334		3		0.007
FAH		11.9437		3		0.008
CKMT2		11.7191		3		0.008
HIST1H2BO		11.8736		3		0.008
CTSB		11.5575		3		0.009
PDGFRB		11.6082		3		0.009
IFI30		11.592		3		0.009
PTPRA		11.562		3		0.009
NDUFV2		11.6048		3		0.009
ATP2B1		11.6483		3		0.009
ITPKA		11.6266		3		0.009
SLC2A3		11.3583		3		0.01
HMGA1		11.3803		3		0.01
ATP2B4		11.3139		3		0.01
FKBP2		11.4366		3		0.01
ACADS		11.1883		3		0.011
DDX5		11.0977		3		0.011
OSBP		11.1977		3		0.011
HSP90AB1		10.9555		3		0.012
SNRPB		10.923		3		0.012
PFKL		10.9868		3		0.012
TYMP		11.0055		3		0.012
HNRNPA2B1		10.9577		3		0.012
ME2		10.9261		3		0.012
IGFBP2		10.7326		3		0.013
GABRB1		10.8168		3		0.013
PSMA3		10.801		3		0.013
CLTB		10.417		3		0.015
LAMC1		10.5175		3		0.015
SLC25A6		10.3618		3		0.016
JAK1		10.3283		3		0.016
DSP		10.2517		3		0.017
PDHA1		10.0572		3		0.018
SERPINF2		10.1204		3		0.018
ENO2		10.02		3		0.018
GSTA2		10.0417		3		0.018
P0DP58		10.0736		3		0.018
MGAT1		9.9769		3		0.019
SMIM13		9.8586		3		0.02
UROS		9.7923		3		0.02
RLBP1		9.7879		3		0.02
PPIB		9.8512		3		0.02
UCHL1		9.7383		3		0.021
ITGAM		9.6482		3		0.022
RAB6A		9.6783		3		0.022
TPM3		9.5086		3		0.023
NEFM		9.5626		3		0.023
GNAO1		9.5007		3		0.023
KCNA4		9.5438		3		0.023
PIK3R1		9.4927		3		0.023
NEFH		9.4038		3		0.024
HK1		9.4296		3		0.024
BCKDHB		9.4122		3		0.024
ENO3		9.3561		3		0.025
STMN1		9.3125		3		0.025
SNRPA		9.1886		3		0.027
POTEI		9.1526		3		0.027
GSTM3		9.1895		3		0.027
SRC		9.1355		3		0.028
GSPT1		9.0751		3		0.028
BRAF		9.0308		3		0.029
EVI2A		8.9844		3		0.029
BRD2		9.0385		3		0.029
LYN		8.9524		3		0.03
VAMP1		8.9281		3		0.03
PON1		8.9479		3		0.03
SLC25A4		8.8963		3		0.031
DLD		8.7975		3		0.032
ACAN		8.783		3		0.032
HIST1H1B		8.8381		3		0.032
CPE		8.8253		3		0.032
HSPA6		8.7949		3		0.032
VDAC1		8.8126		3		0.032
RPL10		8.7897		3		0.032
CLTA		8.7029		3		0.034
PC		8.6019		3		0.035
RPL35A		8.6111		3		0.035
YWHAQ		8.6178		3		0.035
CTSD		8.3986		3		0.038
PRKAR2A		8.3486		3		0.039
ATP5F1		8.3506		3		0.039
EIF2AK2		8.3388		3		0.04
HEXB		8.1765		3		0.043
EZR		8.1498		3		0.043
TNXB		8.1529		3		0.043
NEFL		8.0763		3		0.044
RHOQ		8.1185		3		0.044
CD63		8.0413		3		0.045
PLS3		8.0401		3		0.045
PSMB1		8.0675		3		0.045
NT5E		8.0449		3		0.045
PAICS		8.0413		3		0.045
PARP1		8.0042		3		0.046
MGST1		7.9805		3		0.046
GFAP		7.9842		3		0.046
PDHB		7.8728		3		0.049
PYGB		17.5127		3		< .001
CKB		16.4314		3		< .001
UQCRB		16.6823		3		< .001
ATP2A2		17.0856		3		< .001
WARS		20.1301		3		< .001
DDX6		16.6675		3		< .001
EEF1G		18.0383		3		< .001
SPR		15.529		3		0.001
GPD2		15.608		3		0.001
GSS		16.13		3		0.001
IDH3A		16.086		3		0.001
DNM2		15.93		3		0.001
PRDX6		15.395		3		0.002
PPP2R1A		14.776		3		0.002
RPL3		15.366		3		0.002
RPS27		14.807		3		0.002
RANBP1		15.291		3		0.002
RAP1GAP		14.97		3		0.002
CAPZA2		14.547		3		0.002
PCP4		15.197		3		0.002
ATP6V1E1		14.212		3		0.003
HSPA9		14.022		3		0.003
NSF		14.036		3		0.003
BRCC3		14.169		3		0.003
AARS		14.091		3		0.003
EIF1		13.185		3		0.004
PAFAH1B1		13.453		3		0.004
SLC6A12		13.214		3		0.004
RPL27A		13.032		3		0.005
ACSL1		12.487		3		0.006
SHMT2		12.299		3		0.006
ASPA		12.048		3		0.007
CAPG		11.882		3		0.008
TXLNA		11.845		3		0.008
PRPH		11.807		3		0.008
NPTX2		11.906		3		0.008
RPL35		11.617		3		0.009
PPP3CC		11.261		3		0.01
MARCKS		11.164		3		0.011
PPIF		11.083		3		0.011
ADD1		11.203		3		0.011
GPM6A		11.192		3		0.011
ERP29		10.879		3		0.012
SLC6A1		10.863		3		0.012
CORO1A		10.92		3		0.012
USP5		10.982		3		0.012
GGT5		10.728		3		0.013
PRRC2A		10.741		3		0.013
DCTD		10.639		3		0.014
GRIA1		10.549		3		0.014
FUS		10.402		3		0.015
EIF2S3		10.511		3		0.015
ADSL		10.184		3		0.017
ACOT2		10.217		3		0.017
L1CAM		10.048		3		0.018
CSK		10.017		3		0.018
UQCRFS1		10.013		3		0.018
GLUD2		10.103		3		0.018
RAB5C		10.103		3		0.018
EIF4A3		9.898		3		0.019
GGT2		9.845		3		0.02
GNA11		9.704		3		0.021
DLST		9.782		3		0.021
CRAT		9.738		3		0.021
CPOX		9.656		3		0.022
LONP1		9.643		3		0.022
CD200		9.603		3		0.022
GMPR		9.522		3		0.023
UTRN		9.558		3		0.023
PSMB3		9.515		3		0.023
HTR2A		9.398		3		0.024
GABRB3		9.461		3		0.024
PSMB5		9.392		3		0.025
SFN		9.308		3		0.025
CRIP1		9.386		3		0.025
PEBP1		9.227		3		0.026
AQP1		9.176		3		0.027
CRK		9.141		3		0.027
QARS		9.087		3		0.028
RPL9		9.009		3		0.029
GABRA3		8.991		3		0.029
PSMD7		9.037		3		0.029
IDH2		8.956		3		0.03
DPP6		8.853		3		0.031
NDUFS1		8.733		3		0.033
PPM1A		8.726		3		0.033
HPCAL1		8.696		3		0.034
RPS19		8.643		3		0.034
CCT6A		8.664		3		0.034
CD38		8.608		3		0.035
ECHS1		8.534		3		0.036
ACAA2		8.523		3		0.036
GABRA5		8.495		3		0.037
RCVRN		8.367		3		0.039
ARR3		8.395		3		0.039
CAPZB		8.359		3		0.039
RPL34		8.372		3		0.039
ADORA1		8.334		3		0.04
ARL2		8.323		3		0.04
GPX4		8.269		3		0.041
PPP1CC		8.143		3		0.043
PRCP		8.166		3		0.043
DDT		8.121		3		0.044
GRK5		8.099		3		0.044
EPHB2		7.92		3		0.048
ALDH4A1		7.902		3		0.048
CAP2		7.898		3		0.048
SULT1A1		7.9		3		0.048
ANXA11		7.897		3		0.048
BSG		20.357		3		< .001
ARL3		17.093		3		< .001
GNL1		18.7		3		< .001
TUFM		16.49		3		< .001
POLR2H		16.564		3		< .001
VCP		15.545		3		0.001
ARHGDIA		15.012		3		0.002
PPP5C		15.035		3		0.002
SLC16A1		14.612		3		0.002
EPHA4		14.355		3		0.002
CACNA2D1		13.652		3		0.003
RAP1GDS1		13.099		3		0.004
EFNB2		13.435		3		0.004
SEC24C		12.65		3		0.005
AP2S1		11.979		3		0.007
IST1		12.167		3		0.007
DGKQ		11.699		3		0.008
CAPZA1		11.891		3		0.008
CRIP2		11.83		3		0.008
CSE1L		11.841		3		0.008
PTPN5		11.301		3		0.01
RABGGTB		10.339		3		0.016
HNRNPF		9.761		3		0.021
EPHB3		9.518		3		0.023
HNRNPM		9.234		3		0.026
SUCLG1		9.069		3		0.028
HCCS		8.886		3		0.031
AP3M2		8.803		3		0.032
METAP1		8.606		3		0.035
SMS		8.334		3		0.04
MSH6		8.187		3		0.042
MAP2K6		8.099		3		0.044
HRSP12		8.118		3		0.044
AIF1		7.949		3		0.047
EPHA5		7.921		3		0.048
MAPK10		7.856		3		0.049
RHOB		15.637		3		0.001
PSMD2		15.875		3		0.001
PDAP1		16.012		3		0.001
RUFY3		15.719		3		0.001
SUMO2		15.273		3		0.002
PRDX1		14.917		3		0.002
PPP2R5D		14.575		3		0.002
2022-09-02		14.634		3		0.002
DBN1		14.635		3		0.002
MAP1S		14.373		3		0.002
PSMC5		13.76		3		0.003
YWHAE		13.606		3		0.003
RAN		13.993		3		0.003
ADCY1		13.706		3		0.003
TP53BP1		13.616		3		0.003
FAM160B1		13.865		3		0.003
MCTP1		14.239		3		0.003
USP49		13.961		3		0.003
SLC25A3		13.558		3		0.004
DNM1		13.487		3		0.004
CUL4B		13.217		3		0.004
DAK		13.416		3		0.004
RAB5B		12.939		3		0.005
RPL15		12.653		3		0.005
HNRNPK		12.871		3		0.005
RPS29		12.724		3		0.005
RPS4X		12.959		3		0.005
SLC7A5		12.674		3		0.005
KIF1A		12.883		3		0.005
DPYSL3		13.052		3		0.005
DYNC1H1		12.906		3		0.005
PRPSAP1		12.841		3		0.005
UGT8		13.012		3		0.005
WDR44		12.86		3		0.005
PPP1CB		12.509		3		0.006
SNRPD3		12.453		3		0.006
ETF1		12.489		3		0.006
PFKP		12.303		3		0.006
PLCB3		12.567		3		0.006
PRKCD		12.593		3		0.006
GRIN2A		12.413		3		0.006
ITGA9		12.553		3		0.006
HNRNPD		12.57		3		0.006
PSMD6		12.577		3		0.006
VMA21		12.515		3		0.006
EIF6		12.013		3		0.007
PPIA		12.061		3		0.007
VAMP2		12.07		3		0.007
MAP1A		12.116		3		0.007
SET		12.032		3		0.007
SSBP1		12.227		3		0.007
CAMK2G		12.253		3		0.007
FHL1		12.144		3		0.007
SLC25A25		12.26		3		0.007
RGS7BP		12.127		3		0.007
TATDN1		12.239		3		0.007
TMEM205		12.01		3		0.007
NCS1		11.7		3		0.008
CLTC		11.959		3		0.008
UBE4A		11.952		3		0.008
PDIA6		11.802		3		0.008
CCDC144B		11.861		3		0.008
VPS26B		11.919		3		0.008
SOGA3		11.841		3		0.008
TTC19		11.867		3		0.008
CCBL2		11.742		3		0.008
CDH13		11.641		3		0.009
UBE2G1		11.511		3		0.009
RPS15		11.552		3		0.009
RPP14		11.545		3		0.009
TSC22D1		11.477		3		0.009
RAB11B		11.577		3		0.009
IMMT		11.578		3		0.009
TMEM35		11.461		3		0.009
PHYHD1		11.561		3		0.009
RAB12		11.695		3		0.009
RBX1		11.311		3		0.01
TOMM20		11.333		3		0.01
FSCN1		11.354		3		0.01
PITRM1		11.277		3		0.01
AQP4		11.196		3		0.011
UBE2M		11.176		3		0.011
SNRPE		11.203		3		0.011
TUBA1B		11.235		3		0.011
OGDH		11.134		3		0.011
ASPH		11.076		3		0.011
ABR		11.122		3		0.011
ALCAM		11.069		3		0.011
CDC37		11.222		3		0.011
TRIM68		11.128		3		0.011
OTUD7B		11.159		3		0.011
LAMTOR1		11.14		3		0.011
NIPAL3		11.076		3		0.011
TUBA1A		11.196		3		0.011
NAP1L1		10.911		3		0.012
RAP1B		10.912		3		0.012
ERH		10.912		3		0.012
GUCY1B3		10.947		3		0.012
DRAP1		10.919		3		0.012
PTGES3		10.963		3		0.012
NPTX1		10.971		3		0.012
LRRFIP1		10.937		3		0.012
RAP1GAP2		11.027		3		0.012
DSTN		10.853		3		0.013
UBE3A		10.742		3		0.013
HNRNPA0		10.811		3		0.013
SF1		10.801		3		0.013
GOLGA7B		10.833		3		0.013
KANK2		10.813		3		0.013
PDE12		10.802		3		0.013
FXYD7		10.684		3		0.014
UBE2D2		10.558		3		0.014
RPL38		10.555		3		0.014
UBE2L3		10.551		3		0.014
SNTA1		10.651		3		0.014
PDK3		10.62		3		0.014
MBLAC2		10.646		3		0.014
CIAPIN1		10.648		3		0.014
TMPPE		10.642		3		0.014
RAB8A		10.48		3		0.015
KIAA0195		10.503		3		0.015
ANK3		10.466		3		0.015
CCDC6		10.481		3		0.015
LYRM5		10.464		3		0.015
PI16		10.422		3		0.015
RPL8		10.389		3		0.016
EIF5A		10.26		3		0.016
EFR3A		10.363		3		0.016
NONO		10.275		3		0.016
TIMM50		10.326		3		0.016
SNAP25		10.212		3		0.017
UFM1		10.133		3		0.017
TWF1		10.161		3		0.017
KIF5A		10.129		3		0.017
SNTB1		10.222		3		0.017
ZNHIT3		10.242		3		0.017
ATPAF1		10.145		3		0.017
LETMD1		10.141		3		0.017
HSPG2		10.02		3		0.018
TCOF1		10.012		3		0.018
CARTPT		10.058		3		0.018
ARPP19		9.91		3		0.019
MRPS5		9.897		3		0.019
TRIM32		9.927		3		0.019
LASP1		9.987		3		0.019
PPP2R5E		9.917		3		0.019
SPRN		9.907		3		0.019
PTRHD1		9.996		3		0.019
MFSD6		9.923		3		0.019
PPP1CA		9.86		3		0.02
FKBP1A		9.811		3		0.02
NNT		9.833		3		0.02
SLC39A6		9.784		3		0.02
CAPRIN1		9.865		3		0.02
RAB39A		9.803		3		0.02
RNPS1		9.812		3		0.02
MED1		9.828		3		0.02
NAPEPLD		9.887		3		0.02
HILS1		9.78		3		0.021
BASP1		9.721		3		0.021
SCN1B		9.745		3		0.021
CKAP5		9.744		3		0.021
CYB5R2		9.692		3		0.021
YWHAZ		9.666		3		0.022
NOMO3		9.629		3		0.022
RLTPR		9.659		3		0.022
SLC4A10		9.667		3		0.022
VPS13C		9.613		3		0.022
RAB2A		9.515		3		0.023
DSG1		9.541		3		0.023
KIAA0930		9.489		3		0.023
SH2D5		9.502		3		0.023
SORD		9.438		3		0.024
GRM7		9.453		3		0.024
TMEM132B		9.462		3		0.024
CLPP		9.48		3		0.024
CDO1		9.458		3		0.024
EPPK1		9.391		3		0.025
PAK2		9.391		3		0.025
RCAN2		9.39		3		0.025
NSDHL		9.354		3		0.025
MYLK		9.39		3		0.025
FKBP15		9.342		3		0.025
GAB1		9.166		3		0.027
TPBG		9.157		3		0.027
ITPR1		9.149		3		0.027
SLC39A12		9.21		3		0.027
MT1X		9.099		3		0.028
ATP2B3		9.131		3		0.028
UGP2		9.093		3		0.028
LRRC73		9.062		3		0.028
SFXN4		9.096		3		0.028
RPS3A		8.976		3		0.03
SNRPD1		8.918		3		0.03
IGBP1		8.954		3		0.03
PPAT		8.97		3		0.03
ACAP1		8.915		3		0.03
RASA2		8.937		3		0.03
YIF1B		8.931		3		0.03
RPL11		8.899		3		0.031
DCTN2		8.877		3		0.031
ETFDH		8.848		3		0.031
MFAP4		8.829		3		0.032
RPL23A		8.803		3		0.032
GNB2L1		8.811		3		0.032
MXRA7		8.836		3		0.032
WDR59		8.834		3		0.032
RPS24		8.755		3		0.033
CBX1		8.764		3		0.033
TRIM28		8.762		3		0.033
ARHGEF7		8.741		3		0.033
PTCHD3		8.715		3		0.033
HMGCS1		8.677		3		0.034
EBP		8.642		3		0.034
HSD17B12		8.7		3		0.034
VASN		8.692		3		0.034
FAHD1		8.647		3		0.034
NPEPPS		8.622		3		0.035
CTBP2		8.597		3		0.035
RAC1		8.632		3		0.035
ADARB1		8.634		3		0.035
MFGE8		8.62		3		0.035
MLF2		8.603		3		0.035
VPS53		8.595		3		0.035
RPL37A		8.572		3		0.036
HSPE1		8.538		3		0.036
AIMP2		8.558		3		0.036
CASC4		8.518		3		0.036
TPM4		8.454		3		0.037
PITPNA		8.463		3		0.037
CTTN		8.503		3		0.037
NTRK3		8.478		3		0.037
RBBP7		8.494		3		0.037
OCIAD2		8.513		3		0.037
TAPT1		8.466		3		0.037
LAMB2		8.402		3		0.038
DLG1		8.434		3		0.038
RAB3GAP1		8.399		3		0.038
TGFBI		8.419		3		0.038
STX1A		8.403		3		0.038
EMC10		8.418		3		0.038
GFER		8.361		3		0.039
ACTB		8.351		3		0.039
ATP1A4		8.348		3		0.039
EEA1		8.356		3		0.039
CACNA1E		8.353		3		0.039
TBC1D9B		8.341		3		0.039
NUDT18		8.378		3		0.039
HNRNPH2		8.305		3		0.04
UBE2N		8.338		3		0.04
USP4		8.318		3		0.04
YBX1		8.264		3		0.041
AP1B1		8.272		3		0.041
NTRK2		8.235		3		0.041
TP53I3		8.267		3		0.041
PSPH		8.227		3		0.042
TJP1		8.183		3		0.042
GUK1		8.211		3		0.042
LRRC8B		8.191		3		0.042
RPS28		8.126		3		0.043
SLC3A1		8.171		3		0.043
MOXD1		8.156		3		0.043
ARF5		8.108		3		0.044
GRIK2		8.117		3		0.044
MFSD10		8.075		3		0.044
MPP2		8.029		3		0.045
PCOLCE		7.978		3		0.046
C1orf95		7.98		3		0.046
FDX1L		7.986		3		0.046
PURA		7.938		3		0.047
GALE		7.976		3		0.047
SYPL1		7.976		3		0.047
SLC25A26		7.948		3		0.047
RAB10		7.912		3		0.048
AP1S1		7.892		3		0.048
ABAT		7.907		3		0.048
BMPR2		7.909		3		0.048
MRPL54		7.892		3		0.048
YWHAG		7.852		3		0.049
EIF3I		7.873		3		0.049
ADIRF		7.845		3		0.049
VWA3B		7.851		3		0.049
SEC61B		17.568		3		< .001
RPS11		16.512		3		< .001
GNB1		18.84		3		< .001
RPL32		16.424		3		< .001
SIRPA		16.922		3		< .001
EEF1A2		16.632		3		< .001
AUH		19.7		3		< .001
CRMP1		17.451		3		< .001
EIF4A2		17.44		3		< .001
PCBP2		19.632		3		< .001
TCEB1		18.696		3		< .001
UBE2V2		18.732		3		< .001
NEDD8		16.953		3		< .001
COA6		17.38		3		< .001
TWF2		19.125		3		< .001
EPM2AIP1		15.499		3		0.001
SLC25A42		15.9524		3		0.001
LDHD		15.9024		3		0.001
ATL1		15.5438		3		0.001
BAD		15.4801		3		0.001
COPS6		14.4889		3		0.002
ISCA2		15.0024		3		0.002
RDH11		14.3341		3		0.002
MAL2		14.941		3		0.002
CADM2		14.2029		3		0.003
PRUNE2		13.9755		3		0.003
NRCAM		13.9706		3		0.003
CCDC124		13.9601		3		0.003
CYB5R4		13.3208		3		0.004
NAT8L		13.3642		3		0.004
PPP1R14C		13.4357		3		0.004
ARHGEF2		13.2532		3		0.004
ZER1		13.0188		3		0.005
CNTN4		12.6509		3		0.005
PPTC7		12.9246		3		0.005
WDR48		12.9398		3		0.005
PIP4K2C		12.9909		3		0.005
UBLCP1		12.8197		3		0.005
YTHDF3		12.617		3		0.006
TMEM256		12.3425		3		0.006
SLC7A14		12.4646		3		0.006
GCN1L1		12.511		3		0.006
PTCD3		12.3072		3		0.006
PGAM5		12.5321		3		0.006
FAM9C		12.2386		3		0.007
RBFA		12.2376		3		0.007
SCCPDH		12.154		3		0.007
PTPMT1		11.9758		3		0.007
TSC1		12.2099		3		0.007
ANP32B		11.9785		3		0.007
CPNE4		12.0772		3		0.007
CABLES1		11.7624		3		0.008
SHISA4		11.9038		3		0.008
OTUB1		11.9188		3		0.008
C9orf72		11.8637		3		0.008
NAT14		11.683		3		0.009
CORO2A		11.6776		3		0.009
NDUFAF7		11.3516		3		0.01
STRADA		11.2498		3		0.01
ZNF551		11.3332		3		0.01
GDPD1		11.4468		3		0.01
SYNE1		11.4327		3		0.01
CLIP3		11.3109		3		0.01
PHYHIPL		11.383		3		0.01
PRSS48		11.0821		3		0.011
CMTM4		11.0796		3		0.011
CLYBL		11.1134		3		0.011
SCAMP4		11.1573		3		0.011
VKORC1L1		10.9019		3		0.012
ISOC2		10.984		3		0.012
CAND1		10.8537		3		0.013
FUNDC1		10.7035		3		0.013
ARFGAP2		10.7024		3		0.013
PDCD6IP		10.8611		3		0.013
RAB3C		10.8415		3		0.013
STAMBPL1		10.7772		3		0.013
LRRTM1		10.6791		3		0.014
DNAH5		10.5929		3		0.014
SAT2		10.5998		3		0.014
DHRS1		10.6558		3		0.014
SV2B		10.4273		3		0.015
DAGLB		10.4136		3		0.015
MRPL41		10.2941		3		0.016
AIDA		10.3663		3		0.016
RAB39B		10.3934		3		0.016
ABI3BP		10.2383		3		0.017
AHNAK2		10.2273		3		0.017
EXOC8		10.0568		3		0.018
IGSF8		10.0525		3		0.018
SMIM8		10.0363		3		0.018
MON1B		9.8939		3		0.019
KIAA1407		9.9714		3		0.019
PNPT1		9.9863		3		0.019
PHYHIP		10.0041		3		0.019
TAF15		9.9391		3		0.019
DCPS		9.9828		3		0.019
TMEM261		9.8992		3		0.019
ZC2HC1A		9.996		3		0.019
LRIG1		9.9089		3		0.019
GADD45GIP1		9.8701		3		0.02
GCC1		9.8141		3		0.02
MALSU1		9.867		3		0.02
EFCAB3		9.7619		3		0.021
PSMG2		9.7636		3		0.021
KCTD12		9.6992		3		0.021
CFAP43		9.6744		3		0.022
WASF1		9.6308		3		0.022
TAB3		9.511		3		0.023
SCG3		9.5001		3		0.023
2022-09-08		9.569		3		0.023
SGSM3		9.5202		3		0.023
TMEM192		9.4646		3		0.024
SYTL1		9.4542		3		0.024
CADM4		9.4681		3		0.024
AHCYL2		9.4193		3		0.024
ANKMY2		9.3155		3		0.025
ARFGAP1		9.3649		3		0.025
DYNC2H1		9.3841		3		0.025
FBXO18		9.315		3		0.025
HDAC2		9.3624		3		0.025
SYN2		9.3446		3		0.025
ALYREF		9.25		3		0.026
DOLPP1		9.2604		3		0.026
FERMT2		9.2731		3		0.026
EDC3		9.2679		3		0.026
CNTRL		9.188		3		0.027
HACE1		9.1684		3		0.027
MMGT1		9.1789		3		0.027
LRRC8C		9.1667		3		0.027
RABGGTA		9.1872		3		0.027
MRPL48		9.1602		3		0.027
AMIGO1		9.1		3		0.028
NPEPL1		9.1251		3		0.028
CNNM3		9.1144		3		0.028
CMC1		9.0142		3		0.029
ATP2A3		9.0498		3		0.029
APIP		9.0129		3		0.029
ZFR		9.0301		3		0.029
NDUFA11		8.9619		3		0.03
HDDC3		8.9485		3		0.03
ZADH2		8.9119		3		0.03
KIFAP3		8.9317		3		0.03
PDLIM5		8.9572		3		0.03
RRM2B		8.8556		3		0.031
HID1		8.8608		3		0.031
ALDH16A1		8.9009		3		0.031
PALM2		8.8164		3		0.032
NLGN2		8.8361		3		0.032
TMEM163		8.7792		3		0.032
KLK6		8.7894		3		0.032
EXD1		8.7626		3		0.033
SLC9A6		8.7469		3		0.033
PPP1R14B		8.7072		3		0.033
PRUNE		8.6829		3		0.034
LGI4		8.6796		3		0.034
MRPL50		8.6419		3		0.034
IGSF1		8.6953		3		0.034
GSPT2		8.61		3		0.035
C18orf25		8.5844		3		0.035
NT5C3B		8.5502		3		0.036
GALM		8.5507		3		0.036
MICU3		8.4729		3		0.037
LRRC8A		8.4607		3		0.037
FAM98A		8.4697		3		0.037
CDK5RAP3		8.4699		3		0.037
SMAP1		8.4402		3		0.038
RFK		8.454		3		0.038
TIAM2		8.3479		3		0.039
CACNA2D3		8.3551		3		0.039
TMEM167A		8.3839		3		0.039
PSPC1		8.3701		3		0.039
HTRA1		8.3898		3		0.039
TMEM55B		8.3036		3		0.04
SYT12		8.3353		3		0.04
EIF3M		8.2389		3		0.041
USP9X		8.2359		3		0.041
CRELD1		8.247		3		0.041
SCLY		8.2825		3		0.041
TTC5		8.2062		3		0.042
FRZB		8.2144		3		0.042
NECAP1		8.1408		3		0.043
APOA1BP		8.1715		3		0.043
CCDC132		8.1587		3		0.043
KATNAL2		8.1222		3		0.044
RNASE6		8.0949		3		0.044
MRRF		8.1191		3		0.044
VPS33A		8.0477		3		0.045
ANKS1B		8.0076		3		0.046
WDFY3		7.9833		3		0.046
PLBD2		8.0188		3		0.046
ADCK3		7.9949		3		0.046
CELF1		7.996		3		0.046
FGGY		8.0113		3		0.046
RMDN1		7.9843		3		0.046
NLRX1		7.9642		3		0.047
ATP6V0D2		7.9403		3		0.047
LINGO2		7.9143		3		0.048
HSPH1		7.9032		3		0.048
KIAA1279		7.9113		3		0.048
CNTNAP5		7.874		3		0.049
NEGR1		16.5902		3		< .001
STX12		17.4579		3		< .001
D2HGDH		18.8441		3		< .001
DCLK2		21.0408		3		< .001
LRRC57		18.5245		3		< .001
SYNPR		17.1297		3		< .001
TNR		16.6326		3		< .001
PDXP		17.6581		3		< .001
CPPED1		15.4978		3		0.001
LRRC4B		15.9205		3		0.001
SH3GL3		14.6993		3		0.002
CNNM2		14.7375		3		0.002
TCP11L1		14.5228		3		0.002
ACTR3B		14.8341		3		0.002
FBXO6		13.7027		3		0.003
SLC17A7		14.2244		3		0.003
PGLYRP2		13.1797		3		0.004
COPS8		13.3899		3		0.004
COPS4		13.5959		3		0.004
ACAT2		13.0984		3		0.004
OSBPL8		13.4968		3		0.004
FXYD6		13.2964		3		0.004
GLOD4		13.2802		3		0.004
ITSN2		13.5618		3		0.004
NDUFAF4		13.3159		3		0.004
SEC62		12.6737		3		0.005
ELOVL1		13.0043		3		0.005
FAIM2		12.8923		3		0.005
SLC25A22		12.885		3		0.005
GNB4		12.6686		3		0.005
SDHC		12.6208		3		0.006
XPNPEP1		12.4212		3		0.006
GDE1		12.5743		3		0.006
MTMR9		12.0359		3		0.007
OPA3		12.0442		3		0.007
KIAA1549		11.9995		3		0.007
PREB		12.0327		3		0.007
UBQLN4		12.0366		3		0.007
GDAP1L1		11.8659		3		0.008
HDHD3		11.7812		3		0.008
FUNDC2		11.7718		3		0.008
WNK1		11.8855		3		0.008
ALG2		11.9182		3		0.008
WASH6P		11.8202		3		0.008
C6orf203		11.857		3		0.008
ATXN2		11.6791		3		0.009
UQCC2		11.5122		3		0.009
CNPY3		11.6539		3		0.009
MKNK1		11.6948		3		0.009
SHANK3		11.5373		3		0.009
FBXL15		11.6054		3		0.009
DOCK5		11.6946		3		0.009
ARL8B		11.6174		3		0.009
THUMPD1		11.5129		3		0.009
UGGT1		11.5694		3		0.009
2022-09-10		11.5269		3		0.009
TRNT1		11.2712		3		0.01
MRPL13		11.2532		3		0.01
FAM49B		11.4096		3		0.01
EXD2		11.2567		3		0.01
NLGN3		11.258		3		0.01
LRFN5		11.1301		3		0.011
MYADM		11.1024		3		0.011
NAP1L4		11.0804		3		0.011
EHD4		11.1643		3		0.011
PPA2		11.1436		3		0.011
TSPY26P		11.2226		3		0.011
TBC1D17		11.1942		3		0.011
NRXN2		11.0557		3		0.011
STRBP		11.0258		3		0.012
MRPL4		10.9788		3		0.012
SH3GLB2		10.9627		3		0.012
ACTR10		10.9561		3		0.012
NUCKS1		10.7812		3		0.013
ANLN		10.7172		3		0.013
PPP1R16B		10.5789		3		0.014
C12orf10		10.6336		3		0.014
SAR1A		10.6582		3		0.014
CALML5		10.5739		3		0.014
ZFYVE21		10.484		3		0.015
MRI1		10.5007		3		0.015
OXSM		10.3945		3		0.015
SYBU		10.436		3		0.015
ABRACL		10.5185		3		0.015
RNPEP		10.2887		3		0.016
RPRD1B		10.3671		3		0.016
WDR61		10.2464		3		0.017
TMX4		10.1628		3		0.017
CPVL		10.2109		3		0.017
TM9SF3		10.1579		3		0.017
RAB6B		10.247		3		0.017
SMPD3		10.1941		3		0.017
VPS35		10.0961		3		0.018
SLC6A7		10.0153		3		0.018
ZDHHC5		10.0827		3		0.018
LHPP		10.0199		3		0.018
ABCB10		10.0257		3		0.018
TEX10		10.0098		3		0.018
CHMP5		10.1175		3		0.018
LMTK3		9.9038		3		0.019
VAT1		10.0006		3		0.019
PACSIN1		9.9186		3		0.019
GLTP		9.9544		3		0.019
HSPA12B		9.8462		3		0.02
PLSCR4		9.7866		3		0.02
EXOC1		9.8375		3		0.02
TRIM5		9.7685		3		0.021
MTMR12		9.7192		3		0.021
SLIRP		9.7531		3		0.021
EPN3		9.772		3		0.021
RASSF4		9.7562		3		0.021
DNAJC5		9.7447		3		0.021
TMEM9		9.7223		3		0.021
SUCLA2		9.7706		3		0.021
VPS13A		9.5867		3		0.022
SPHK2		9.65		3		0.022
LARS		9.6205		3		0.022
NELL2		9.5762		3		0.023
CPNE1		9.4751		3		0.024
C19orf52		9.4292		3		0.024
MRPL47		9.4244		3		0.024
SH2B1		9.4838		3		0.024
NRBP2		9.4517		3		0.024
IMPAD1		9.4521		3		0.024
NINJ2		9.4786		3		0.024
CABP1		9.4217		3		0.024
CHCHD6		9.3184		3		0.025
DERL1		9.326		3		0.025
C19orf66		9.308		3		0.025
SIRT5		9.335		3		0.025
NUP88		9.2672		3		0.026
MND1		9.255		3		0.026
PCBD2		9.2445		3		0.026
PFDN4		9.2538		3		0.026
CAMK1G		9.1483		3		0.027
ADO		9.1457		3		0.027
PVRL3		9.1715		3		0.027
ITM2C		9.1634		3		0.027
AKAP7		9.1563		3		0.027
MCEE		9.1064		3		0.028
ATP5S		9.0989		3		0.028
TPPP3		9.0877		3		0.028
DERL2		9.0826		3		0.028
UBE2Z		9.1046		3		0.028
GORASP2		9.0989		3		0.028
PLXNA4		9.1085		3		0.028
NUDT12		9.0571		3		0.029
P2RY12		9.0455		3		0.029
TBCD		8.9706		3		0.03
API5		8.9563		3		0.03
RBSN		8.9158		3		0.03
PTGES2		8.9553		3		0.03
RRBP1		8.9418		3		0.03
NLN		8.8892		3		0.031
VPS16		8.8823		3		0.031
RANBP3		8.8795		3		0.031
SEC61A2		8.9052		3		0.031
THYN1		8.841		3		0.031
CECR5		8.8394		3		0.032
VPS18		8.7778		3		0.032
RIC8A		8.7651		3		0.033
NYAP2		8.7104		3		0.033
MRPL37		8.6756		3		0.034
FAM114A2		8.6458		3		0.034
TBC1D13		8.6861		3		0.034
PTGFRN		8.6989		3		0.034
CADM1		8.6123		3		0.035
SORCS2		8.5713		3		0.036
PPP1R9B		8.5536		3		0.036
MICU1		8.5177		3		0.036
DCTN5		8.5676		3		0.036
ASPSCR1		8.5216		3		0.036
CSTF2T		8.5196		3		0.036
COQ10B		8.5565		3		0.036
TMEM30A		8.5289		3		0.036
CNIH4		8.5359		3		0.036
CLPB		8.4761		3		0.037
UQCC1		8.4722		3		0.037
AIFM3		8.4029		3		0.038
FNBP1		8.4097		3		0.038
EGLN1		8.4426		3		0.038
TMX1		8.4507		3		0.038
GLIPR2		8.4257		3		0.038
OLFM1		8.3772		3		0.039
ADCY10		8.3057		3		0.04
P2RX7		8.3299		3		0.04
MTMR10		8.3028		3		0.04
TMOD2		8.3248		3		0.04
GSKIP		8.2869		3		0.04
NDUFAF3		8.2416		3		0.041
TTYH1		8.2337		3		0.041
DDX24		8.2217		3		0.042
PRRC1		8.1715		3		0.043
NAA15		8.1715		3		0.043
FBXO44		8.1756		3		0.043
OSTC		8.1534		3		0.043
HNRNPAB		8.0953		3		0.044
NAPG		8.1123		3		0.044
DPCD		8.1102		3		0.044
MRPL46		8.1099		3		0.044
VIPAS39		8.1146		3		0.044
DYNLRB1		8.1158		3		0.044
NMNAT3		8.0516		3		0.045
SLC25A51		8.0599		3		0.045
FRMD4A		8.0558		3		0.045
TDRD3		8.0194		3		0.046
MRPL15		8.0113		3		0.046
IBTK		7.9927		3		0.046
SLC38A3		7.9223		3		0.048
CIB1		7.8863		3		0.048
TACO1		7.8992		3		0.048
WSB2		7.9229		3		0.048
DNAJC7		7.8776		3		0.049
SLK		7.8607		3		0.049
ECHDC1		7.8667		3		0.049
TTYH3		19.3499		3		< .001
RAB1B		19.7114		3		< .001
SH3BGRL3		16.959		3		< .001
SLC12A5		17.6774		3		< .001
SFXN1		17.2511		3		< .001
CPNE5		18.2008		3		< .001
APMAP		16.3222		3		< .001
SLC25A10		17.2817		3		< .001
ICAM5		16.6818		3		< .001
LSM5		16.8124		3		< .001
ADD3		16.0072		3		0.001
CDV3		15.5493		3		0.001
AFG3L2		15.9974		3		0.001
NRXN1		15.3102		3		0.002
G3BP2		14.9393		3		0.002
BSN		15.0658		3		0.002
PLXND1		14.3756		3		0.002
CLIP2		14.2288		3		0.003
CYB5R1		14.175		3		0.003
KIAA1107		14.2482		3		0.003
TMED7		13.6733		3		0.003
SNX5		14.1704		3		0.003
CYP46A1		14.0385		3		0.003
CSNK1G3		14.1736		3		0.003
EPB41L3		13.4874		3		0.004
MEMO1		13.3171		3		0.004
UCHL5		13.3977		3		0.004
ANAPC4		12.6979		3		0.005
TMCO1		12.6628		3		0.005
SLC7A11		12.8299		3		0.005
SH3BGRL2		12.4415		3		0.006
WDR37		12.6208		3		0.006
MTMR6		11.9776		3		0.007
COPG1		12.2486		3		0.007
UQCR10		11.7846		3		0.008
MAGED2		11.8885		3		0.008
VPS29		11.5996		3		0.009
ACSL6		11.6959		3		0.009
ACAD8		11.5632		3		0.009
MOB4		11.4712		3		0.009
MTCH2		11.6216		3		0.009
NUP50		11.4455		3		0.01
PRPF19		11.1344		3		0.011
NISCH		11.0531		3		0.011
AK5		11.0563		3		0.011
DNM3		11.0112		3		0.012
NCDN		10.8608		3		0.013
SNX6		10.7328		3		0.013
SCN8A		10.7173		3		0.013
STK38L		10.7302		3		0.013
ASH2L		10.6291		3		0.014
CNTNAP2		10.5638		3		0.014
ENOPH1		10.6149		3		0.014
COPS3		10.651		3		0.014
MAPK8IP3		10.6216		3		0.014
CHMP3		10.6423		3		0.014
ARIH1		10.3701		3		0.016
SPCS1		10.3462		3		0.016
PCLO		10.3805		3		0.016
FBXO3		10.2496		3		0.017
TBC1D24		10.1918		3		0.017
KIAA1045		10.1651		3		0.017
PSAT1		10.157		3		0.017
NFU1		10.0305		3		0.018
IGSF9B		10.1048		3		0.018
STX18		9.9165		3		0.019
OGDHL		9.9232		3		0.019
PLCL2		9.9651		3		0.019
CAMK2A		9.9024		3		0.019
HSPB8		9.8739		3		0.02
CADPS		9.8084		3		0.02
AUP1		9.8139		3		0.02
DNAJB11		9.6819		3		0.021
TRMT112		9.7761		3		0.021
RPH3A		9.5547		3		0.023
AMDHD2		9.5419		3		0.023
CAB39		9.5682		3		0.023
TRPV2		9.5263		3		0.023
FBXO2		9.4099		3		0.024
RNF7		9.3142		3		0.025
PISD		9.323		3		0.025
SRP68		9.3271		3		0.025
SIK3		9.3574		3		0.025
NSG2		9.3908		3		0.025
NIPSNAP3A		9.2351		3		0.026
PLXNA1		9.2776		3		0.026
VDAC3		9.2383		3		0.026
PPP2R2C		9.2955		3		0.026
BZW2		9.2981		3		0.026
LAMTOR3		9.1754		3		0.027
APPL1		9.1997		3		0.027
DGKB		9.1065		3		0.028
TNIK		8.9883		3		0.029
PNMA3		9.0281		3		0.029
AGAP1		8.9884		3		0.029
EXOC6B		8.952		3		0.03
IER3IP1		8.9473		3		0.03
PITPNC1		8.8485		3		0.031
STUB1		8.873		3		0.031
FAF1		8.8965		3		0.031
AMACR		8.7395		3		0.033
IPO11		8.743		3		0.033
KCND3		8.7122		3		0.033
AGO1		8.7655		3		0.033
SLC8A2		8.7333		3		0.033
STARD10		8.7551		3		0.033
UFC1		8.7546		3		0.033
IRS2		8.6447		3		0.034
SLC4A7		8.7031		3		0.034
PPP1R1B		8.5998		3		0.035
SLC7A8		8.5762		3		0.035
SHANK2		8.5761		3		0.035
ATP8A1		8.5861		3		0.035
NUBP2		8.623		3		0.035
CHORDC1		8.4945		3		0.037
THRAP3		8.4675		3		0.037
PRKAB1		8.4694		3		0.037
SLC39A10		8.4182		3		0.038
COQ6		8.4341		3		0.038
SRPRB		8.3251		3		0.04
BTNL2		8.2597		3		0.041
NDUFA12		8.1436		3		0.043
LAMP5		8.05		3		0.045
ERGIC3		7.9671		3		0.047
PAM16		7.9369		3		0.047
RABGEF1		7.8879		3		0.048
STRAP		7.885		3		0.048
FARP1		7.9224		3		0.048
HECTD1		7.864		3		0.049
TDRKH		7.8434		3		0.049
HECTD4		7.8731		3		0.049
